# A genotype independent *DMP*-HI system in dicot crops

**DOI:** 10.1101/2021.06.21.449224

**Authors:** Yu Zhong, Baojian Chen, Dong Wang, Xijian Zhu, Yuwen Wang, Mengran Li, Yifan Li, Jinchu Liu, Jinzhe Zhang, Ming Chen, Min Wang, Tjitske Riksen, Xiaolong Qi, Dehe Cheng, Zongkai Liu, Jinlong Li, Chen Chen, Yanyan Jiao, Wenxin Liu, Bin Yi, Sanwen Huang, Chenxu Liu, Kim Boutilier, Shaojiang Chen

## Abstract

Doubled haploid (DH) technology is used to obtain homozygous lines in a single generation, which significantly accelerates the crop breeding trajectory. Traditionally, *in vitro* culture is used to generate DHs, but is limited by species and genotype recalcitrance. *In vivo* haploid induction (HI) through seed is been widely and efficiently used in maize and was recently extended to several monocot crops. However, a similar generic and efficient HI system is still lacking in dicot crops. Here we show that genotype-independent *in vivo* HI can be triggered by mutation of *DMP* genes in tomato, rapeseed and tobacco with HI rates of ~1.9%, 2.4% and 1.2%, respectively. The *DMP*-HI system offers a robust DH technology to facilitate variety improvement in these crops. The success of this approach and the conservation of *DMP* genes paves the way for a generic and efficient genotype-independent HI system in other dicot crops.
