## Supplemental Table 2 for "A genotype independent *DMP*-HI system in dicot crops"

### Sheet: Supplemental Table 2
Supplemental Table 2. Amino acid identity of selected DMP proteins
Species	Gene/Domain	Alignment with ZmDMP		Alignment with AtDMP8
		E value	Identity	E value	Identity
Zea mays	ZmDMP (Zm00001d044822)	2e-151	100	3e-78	61.78
Arabidopsis thaliana	AtDMP8 (AT1G09157)	7e-80	61.29	0	100
Arabidopsis thaliana	AtDMP9 (AT5G39650)	3e-79	61.29	3e-140	88.07
Brassica napus	BnDMP1A (BnaA03g55920D)	7e-79	59.89	6e-125	84.77
Brassica napus	BnDMP1C (BnaC03g03890D)	2e-79	59.89	6e-124	82.72
Brassica napus	BnDMP2A (BnaA04g09480D)	1e-78	61.29	4e-141	86.83
Brassica napus	BnDMP2C (BnaC04g31700D)	2e-34	61.18	2e-53	85.56
Nicotiana tabacum	NtDMP1 (LOC107762412)	2e-98	67.03	2e-95	56.56
Nicotiana tabacum	NtDMP2 (LOC107783066)	4e-99	68.11	4e-96	57.38
Nicotiana tabacum	NtDMP3 (LOC107807404)	3e-99	68.11	1e-95	56.97
Solanum lycopersicum	SlDMP (Solyc05g007920)	2e-98	67.21	8e-96	59.26
Capsicum annuum	CaDMP (T459_27262)	5e-89	68.71	6e-80	65.71
Gossypium hirsutum	GhDMP1 (LOC107911807)	8e-85	65.64	9e-86	68.57
Gossypium hirsutum	GhDMP2 (LOC107924398)	2e-84	65.64	3e-85	68
Glycine max	GmDMP1 (GLYMA_18G097400)	2e-75	61.35	3e-82	66.86
Glycine max	GmDMP2 (GLYMA_18G098300)	2e-74	59.51	4e-83	67.43
Cucumis sativus	CsDMP (Csa_1G267250)	1e-85	67.07	8e-83	64.57
Zea mays	ZmDMP (Zm00001d044822)-DUF679	2e-120	100	1e-69	61.14
Arabidopsis thaliana	AtDMP8 (AT1G09157)-DUF679	4e-74	61.14	5e-132	100
Arabidopsis thaliana	AtDMP9 (AT5G39650)-DUF679	4e-74	61.14	3e-122	94.86
Brassica napus	BnDMP1A (BnaA03g55920D)-DUF679	8e-74	59.66	4e-108	89.2
Brassica napus	BnDMP1C (BnaC03g03890D)-DUF679	6e-74	59.66	2e-107	88.64
Brassica napus	BnDMP2A (BnaA04g09480D)-DUF679	2e-73	61.14	2e-121	94.29
Brassica napus	BnDMP2C (BnaC04g31700D)-DUF679	3e-34	62.65	3e-52	85.23
Nicotiana tabacum	NtDMP1 (LOC107762412)-DUF679	7e-89	68.71	7e-80	64.57
Nicotiana tabacum	NtDMP2 (LOC107783066)-DUF679	2e-89	69.33	2e-80	65.14
Nicotiana tabacum	NtDMP3 (LOC107807404)-DUF679	2e-89	69.33	2e-80	65.14
Solanum lycopersicum	SlDMP (Solyc05g007920)-DUF679	5e-88	67.48	2e-80	66.29
Capsicum annuum	CaDMP (T459_27262)-DUF679	6e-98	68.33	3e-96	57.96
Gossypium hirsutum	GhDMP1 (LOC107911807)-DUF679	2e-97	66.3	1e-103	62.4
Gossypium hirsutum	GhDMP2 (LOC107924398)-DUF679	1e-95	65.22	2e-101	61.16
Glycine max	GmDMP1 (GLYMA_18G097400)-DUF679	3e-84	59.46	7e-94	56.5
Glycine max	GmDMP2 (GLYMA_18G098300)-DUF679	2e-81	59.44	2e-93	56.2
Cucumis sativus	CsDMP (Csa_1G267250)-DUF679	8e-97	66.67	4e-96	56.25
Zea mays	ZmDMP (Zm00001d044822)-TM1	3e-22	100	1e-17	85
Arabidopsis thaliana	AtDMP8 (AT1G09157)-TM1	1e-17	85	4e-23	100
Arabidopsis thaliana	AtDMP9 (AT5G39650)-TM1	1e-17	85	4e-23	100
Brassica napus	BnDMP1A (BnaA03g55920D)-TM1	3e-16	80	9e-22	95
Brassica napus	BnDMP1C (BnaC03g03890D)-TM1	3e-16	80	9e-22	95
Brassica napus	BnDMP2A (BnaA04g09480D)-TM1	1e-17	85	4e-23	100
Nicotiana tabacum	NtDMP1 (LOC107762412)-TM1	9e-18	85	6e-19	90
Nicotiana tabacum	NtDMP2 (LOC107783066)-TM1	9e-18	85	6e-19	90
Nicotiana tabacum	NtDMP3 (LOC107807404)-TM1	9e-18	85	6e-19	90
Solanum lycopersicum	SlDMP (Solyc05g007920)-TM1	3e-19	90	2e-17	85
Capsicum annuum	CaDMP (T459_27262)-TM1	5e-19	90	3e-17	85
Gossypium hirsutum	GhDMP1 (LOC107911807)-TM1	3e-19	90	2e-20	95
Gossypium hirsutum	GhDMP2 (LOC107924398)-TM1	3e-19	90	2e-20	95
Glycine max	GmDMP1 (GLYMA_18G097400)-TM1	1e-17	85	1e-16	85
Glycine max	GmDMP2 (GLYMA_18G098300)-TM1	1e-17	85	1e-16	85
Cucumis sativus	CsDMP (Csa_1G267250)-TM1	1e-20	95	7e-19	90
Zea mays	ZmDMP (Zm00001d044822)-TM2	4e-22	100	1e-09	66.67
Arabidopsis thaliana	AtDMP8 (AT1G09157)-TM2	1e-09	66.67	3e-24	100
Arabidopsis thaliana	AtDMP9 (AT5G39650)-TM2	1e-09	66.67	3e-24	100
Brassica napus	BnDMP1A (BnaA03g55920D)-TM2	2e-10	66.67	9e-22	95
Brassica napus	BnDMP1C (BnaC03g03890D)-TM2	2e-10	66.67	9e-22	95
Brassica napus	BnDMP2A (BnaA04g09480D)-TM2	1e-09	66.67	3e-24	100
Nicotiana tabacum	NtDMP1 (LOC107762412)-TM2	7e-09	61.11	3e-14	76.19
Nicotiana tabacum	NtDMP2 (LOC107783066)-TM2	7e-09	61.11	3e-14	76.19
Nicotiana tabacum	NtDMP3 (LOC107807404)-TM2	7e-09	61.11	3e-14	76.19
Solanum lycopersicum	SlDMP (Solyc05g007920)-TM2	7e-09	61.11	1e-12	71.43
Capsicum annuum	CaDMP (T459_27262)-TM2	1e-08	61.11	2e-12	71.43
Gossypium hirsutum	GhDMP1 (LOC107911807)-TM2	5e-09	78.57	6e-13	75
Gossypium hirsutum	GhDMP2 (LOC107924398)-TM2	5e-09	78.57	2e-11	85.71
Glycine max	GmDMP1 (GLYMA_18G097400)-TM2	3e-07	71.43	1e-17	80
Glycine max	GmDMP2 (GLYMA_18G098300)-TM2	2e-07	71.43	3e-19	85
Cucumis sativus	CsDMP (Csa_1G267250)-TM2	3e-11	85.71	2e-13	70
Zea mays	ZmDMP (Zm00001d044822)-TM3	8e-25	100	1e-08	76.92
Arabidopsis thaliana	AtDMP8 (AT1G09157)-TM3	1e-08	76.92	3e-26	100
Arabidopsis thaliana	AtDMP9 (AT5G39650)-TM3	4e-10	68.18	5e-23	91.3
Brassica napus	BnDMP1A (BnaA03g55920D)-TM3	1e-09	84.62	5e-24	91.3
Brassica napus	BnDMP1C (BnaC03g03890D)-TM3	1e-09	84.62	5e-24	91.3
Brassica napus	BnDMP2A (BnaA04g09480D)-TM3	1e-09	84.62	3e-25	95.65
Brassica napus	BnDMP2C (BnaC04g31700D)-TM3	2e-08	76.92	3e-22	86.96
Nicotiana tabacum	NtDMP1 (LOC107762412)-TM3	8e-10	70.59	3e-14	82.35
Nicotiana tabacum	NtDMP2 (LOC107783066)-TM3	8e-10	70.59	3e-14	82.35
Nicotiana tabacum	NtDMP3 (LOC107807404)-TM3	8e-10	70.59	3e-14	82.35
Solanum lycopersicum	SlDMP (Solyc05g007920)-TM3	8e-09	76.92	5e-15	78.95
Capsicum annuum	CaDMP (T459_27262)-TM3	1e-08	76.92	5e-14	82.35
Gossypium hirsutum	GhDMP1 (LOC107911807)-TM3	6e-10	84.62	1e-15	73.91
Gossypium hirsutum	GhDMP2 (LOC107924398)-TM3	6e-10	84.62	1e-15	73.91
Glycine max	GmDMP1 (GLYMA_18G097400)-TM3	6e-10	70.59	7e-13	81.25
Glycine max	GmDMP2 (GLYMA_18G098300)-TM3	4e-09	64.71	5e-12	75
Cucumis sativus	CsDMP (Csa_1G267250)-TM3	1e-07	69.23	2e-15	82.35
Zea mays	ZmDMP (Zm00001d044822)-TM4	2e-22	100	1e-17	85
Arabidopsis thaliana	AtDMP8 (AT1G09157)-TM4	1e-17	85	1e-22	100
Arabidopsis thaliana	AtDMP9 (AT5G39650)-TM4	2e-16	80	2e-21	95
Brassica napus	BnDMP1A (BnaA03g55920D)-TM4	1e-17	85	1e-22	100
Brassica napus	BnDMP1C (BnaC03g03890D)-TM4	1e-17	85	1e-22	100
Brassica napus	BnDMP2A (BnaA04g09480D)-TM4	1e-17	85	1e-22	100
Brassica napus	BnDMP2C (BnaC04g31700D)-TM4	1e-17	85	1e-22	100
Nicotiana tabacum	NtDMP1 (LOC107762412)-TM4	4e-15	75	7e-16	75
Nicotiana tabacum	NtDMP2 (LOC107783066)-TM4	4e-15	75	7e-16	75
Nicotiana tabacum	NtDMP3 (LOC107807404)-TM4	4e-15	75	7e-16	75
Solanum lycopersicum	SlDMP (Solyc05g007920)-TM4	4e-15	75	7e-16	75
Capsicum annuum	CaDMP (T459_27262)-TM4	7e-15	75	1e-15	75
Gossypium hirsutum	GhDMP1 (LOC107911807)-TM4	1e-16	80	5e-19	85
Gossypium hirsutum	GhDMP2 (LOC107924398)-TM4	1e-16	80	5e-19	85
Glycine max	GmDMP1 (GLYMA_18G097400)-TM4	2e-16	85	1e-18	90
Glycine max	GmDMP2 (GLYMA_18G098300)-TM4	5e-15	80	5e-19	90
Cucumis sativus	CsDMP (Csa_1G267250)-TM4	2e-17	80	5e-20	90
