## Supplemental Table 3 for "A genotype independent *DMP*-HI system in dicot crops"

### Sheet: Supplemental Table 3-tomato
Supplemental Table 3. Overview of the different sldmp CRISPR-Cas9 mutants
Cultivars	Plant ID	Pedigree	SlDMP alleles	Allele 1 sequence and mutations		Allele 2 sequence and mutations
Ailsa Craig	AC-WT	AC-WT	WT	ATGTATCCTACTAATTTACCACAAGGTGAAATAATCCC(130 bp)GAAATGTTACTTCCCTCAGTATTTGGTAAAGGAGATTG	WT	ATGTATCCTACTAATTTACCACAAGGTGAAATAATCCC(130 bp)GAAATGTTACTTCCCTCAGTATTTGGTAAAGGAGATTG	WT
	AC-T0-9+/−	NA	heterozygote	ATGTATCCTACTAATTTAC---AAGGTGAAATAATCCC(130 bp)GAAATGTTACTTCCCTCAGTATTTGGTAAAGGAGATTG	▲	ATGTATCCTACTAATTTACCACAAGGTGAAATAATCCC(130 bp)GAAATGTTACTTCCCTCAGTATTTGGTAAAGGAGATTG	WT
	AC-T0-10+/−	NA	biallelic	ATGTATCCTACTA----------------------------------------------------TTTGGTAAAGGAGATTG	★	ATGTATCCTACTAATTTACC-------------------------------------------TATTTGGTAAAGGAGATTG	★
	AC-T0-11+/−	NA	heterozygote	ATGTATCCTACTAATTTACCCACAAGGTGAAATAATCCC(130 bp)GAAATGTTACTTCCC---GTATTTGGTAAAGGAGATTG	★	ATGTATCCTACTAATTTACCACAAGGTGAAATAATCCC(130 bp)GAAATGTTACTTCCCTCAGTATTTGGTAAAGGAGATTG	WT
	AC-T0-12+/−	NA	heterozygote	ATGTATCCTACTAATTTACCCACAAGGTGAAATAATCCC(130 bp)GAAATGTTACTTCCCTCAGT---TGGTAAAGGAGATTG	★	ATGTATCCTACTAATTTACCACAAGGTGAAATAATCCC(130 bp)GAAATGTTACTTCCCTCAGTATTTGGTAAAGGAGATTG	WT
	AC-T0-14+/−	NA	heterozygote	ATGTATCCTACTAATTTACC------------------------------------------GTATTTGGTAAAGGAGATTG	★	ATGTATCCTACTAATTTACCACAAGGTGAAATAATCCC(130 bp)GAAATGTTACTTCCCTCAGTATTTGGTAAAGGAGATTG	WT
	AC-T0-34+/−	NA	biallelic	ATGTATCCTACTAATTTACC------------------------------------------GTATTTGGTAAAGGAGATTG	★	ATGTATCCTACTAATTTACCCACAAGGTGAAATAATCCC(130 bp)GAAATGTTACTTCCCTCAAGTATTTGGTAAAGGAGATTG	★
	AC-T0-35+/−	NA	biallelic	ATGTATCCTACTAATTTACCCACAAGGTGAAATAATCCC(130 bp)GAAATGTTA--------------------------TTG	★	ATGTATCCTACTAATTTACCCACAAGGTGAAATAATCCC(130 bp)GAAATGTTACTTCCCT--------TGGTAAAGGAGATTG	★
	AC-T0-47+/−	NA	heterozygote	ATGTATCCTACTAATTTACCCACAAGGTGAAATAATCCC(130 bp)GAAATGTTACTTCCCTCA---TTTGGTAAAGGAGATTG	★	ATGTATCCTACTAATTTACCACAAGGTGAAATAATCCC(130 bp)GAAATGTTACTTCCCTCAGTATTTGGTAAAGGAGATTG	WT
	AC12-T1-4+/−	AC-T0-12	heterozygote	ATGTATCCTACTAATTTACCCACAAGGTGAAATAATCCC(130 bp)GAAATGTTACTTCCCTCAGT---TGGTAAAGGAGATTG	★	ATGTATCCTACTAATTTACCACAAGGTGAAATAATCCC(130 bp)GAAATGTTACTTCCCTCAGTATTTGGTAAAGGAGATTG	WT
	AC12-T1-10+/+	AC-T0-12	biallelic	ATGTATCCTACTAATTTACCCACAAGGTGAAATAATCCC(130 bp)GAAATGTTACTTCCCTCAGT---TGGTAAAGGAGATTG	★	ATGTATCCTACTAATTTACCCACAAGGTGAAATAATCCC(130 bp)GAAATGTTACTTCCCTCAAGTATTTGGTAAAGGAGATTG	★
	AC12-T1-19+/−	AC-T0-12	biallelic	ATGTATCCTACTAATTTACCCACAAGGTGAAATAATCCC(130 bp)GAAATGTTACTTCCCTCAGT---TGGTAAAGGAGATTG	★	ATGTATCCTACTAATTTACCCACAAGGTGAAATAATCCC(130 bp)GAAATGTTACTTCCCTCAAGTATTTGGTAAAGGAGATTG	★
	AC12-T1-29+/−	AC-T0-12	biallelic	ATGTATCCTACTAATTTACCCACAAGGTGAAATAATCCC(130 bp)GAAATGTTACTTCCCTCAGT---TGGTAAAGGAGATTG	★	ATGTATCCTACTAATTTACCCACAAGGTGAAATAATCCC(130 bp)GAAATGTTACTTCCCTCAAGTATTTGGTAAAGGAGATTG	★
	AC12-T1-39+/−	AC-T0-12	homozygote	ATGTATCCTACTAATTTACCCACAAGGTGAAATAATCCC(130 bp)GAAATGTTACTTCCCTCAGT---TGGTAAAGGAGATTG	★	ATGTATCCTACTAATTTACCCACAAGGTGAAATAATCCC(130 bp)GAAATGTTACTTCCCTCAGT---TGGTAAAGGAGATTG	★
	AC34-T1-2+/+	AC-T0-34	homozygote	ATGTATCCTACTAATTTACC------------------------------------------GTATTTGGTAAAGGAGATTG	★	ATGTATCCTACTAATTTACC------------------------------------------GTATTTGGTAAAGGAGATTG	★
	AC34-T1-3+/−	AC-T0-34	homozygote	ATGTATCCTACTAATTTACC------------------------------------------GTATTTGGTAAAGGAGATTG	★	ATGTATCCTACTAATTTACC------------------------------------------GTATTTGGTAAAGGAGATTG	★
	AC34-T1-6+/−	AC-T0-34	homozygote	ATGTATCCTACTAATTTACC------------------------------------------GTATTTGGTAAAGGAGATTG	★	ATGTATCCTACTAATTTACC------------------------------------------GTATTTGGTAAAGGAGATTG	★
	AC34-T1-11−/−	AC-T0-34	homozygote	ATGTATCCTACTAATTTACC------------------------------------------GTATTTGGTAAAGGAGATTG	★	ATGTATCCTACTAATTTACC------------------------------------------GTATTTGGTAAAGGAGATTG	★
	AC34-T2-2+/+	AC34-T1-2	homozygote	ATGTATCCTACTAATTTACC------------------------------------------GTATTTGGTAAAGGAGATTG	★	ATGTATCCTACTAATTTACC------------------------------------------GTATTTGGTAAAGGAGATTG	★
	AC34-T2-4+/+	AC34-T1-2	homozygote	ATGTATCCTACTAATTTACC------------------------------------------GTATTTGGTAAAGGAGATTG	★	ATGTATCCTACTAATTTACC------------------------------------------GTATTTGGTAAAGGAGATTG	★
	AC34-T2-9+/+	AC34-T1-2	homozygote	ATGTATCCTACTAATTTACC------------------------------------------GTATTTGGTAAAGGAGATTG	★	ATGTATCCTACTAATTTACC------------------------------------------GTATTTGGTAAAGGAGATTG	★
	AC34-T2-10+/+	AC34-T1-2	homozygote	ATGTATCCTACTAATTTACC------------------------------------------GTATTTGGTAAAGGAGATTG	★	ATGTATCCTACTAATTTACC------------------------------------------GTATTTGGTAAAGGAGATTG	★
	AC34-T2-13+/+	AC34-T1-2	homozygote	ATGTATCCTACTAATTTACC------------------------------------------GTATTTGGTAAAGGAGATTG	★	ATGTATCCTACTAATTTACC------------------------------------------GTATTTGGTAAAGGAGATTG	★
	AC34-T2-15+/+	AC34-T1-2	homozygote	ATGTATCCTACTAATTTACC------------------------------------------GTATTTGGTAAAGGAGATTG	★	ATGTATCCTACTAATTTACC------------------------------------------GTATTTGGTAAAGGAGATTG	★
	AC34-T2-16+/+	AC34-T1-2	homozygote	ATGTATCCTACTAATTTACC------------------------------------------GTATTTGGTAAAGGAGATTG	★	ATGTATCCTACTAATTTACC------------------------------------------GTATTTGGTAAAGGAGATTG	★
	AC34-T2-41+/+	AC34-T1-2	homozygote	ATGTATCCTACTAATTTACC------------------------------------------GTATTTGGTAAAGGAGATTG	★	ATGTATCCTACTAATTTACC------------------------------------------GTATTTGGTAAAGGAGATTG	★
Micro-Tom	MT-WT	MT-WT	WT	ATGTATCCTACTAATTTACCACAAGGTGAAATAATCCC(130 bp)GAAATGTTACTTCCCTCAGTATTTGGTAAAGGAGATTG	WT	ATGTATCCTACTAATTTACCACAAGGTGAAATAATCCC(130 bp)GAAATGTTACTTCCCTCAGTATTTGGTAAAGGAGATTG	WT
	MT-T0-3+/−	NA	biallelic	ATGTATCCTACTAATTTACCCACAAGGTGAAATAATCCC(130 bp)GAAATGTTACTTCCCTC------TGGTAAAGGAGATTG	★	ATGTATCCTACTAATTTAC-ACAAGGTGAAATAATCCC(130 bp)GAAATGTTACTTCCCTCA-TATTTGGTAAAGGAGATTG	★
	MT-T0-9+/−	NA	biallelic	ATGTATCCTACTAATTTACCACAAGGTGA(38 bp)AAAGAAGAGCAATGG---(-161bp；+54bp)----ACTTTGTCATGTTT	★	ATGTATCCTACTAATTTACCCACAAGGTGA(38 bp)AAAGAAGAGCAATGG---(-161bp；+54bp)----ACTTTGTCATGTTT	★
	MT-T0-13+/−	NA	biallelic	ATGTATCCTACTAATTTACCCACAAGGTGAAATAATCCC(130 bp)GAAATGTTACTTCCCTC------TGGTAAAGGAGATTG	★	ATGTATCCTACTAATTTACCACAAGGTGAAATAATCCC(130 bp)GAAATGTTACTTCCCTCAAGTATTTGGTAAAGGAGATTG	★
	MT-T0-14+/−	NA	biallelic	ATGTATCCTACTAATTTACCCACAAGGTGAAATAATCCC(130 bp)GAAATGTTACTTCCCTC------TGGTAAAGGAGATTG	★	ATGTATCCTACTAATTTACCCACAAGGTGAAATAATCCC(130 bp)GAAATGTTACTTCCCTCAGGTATTTGGTAAAGGAGATTG	★
	MT-T0-15+/−	NA	biallelic	ATGTATCCTAC---------ACAAGGTGAAATAATCCC(130 bp)GAAATGTTACTTCCCTCAGGTATTTGGTAAAGGAGATTG	★	ATGTATCCTAC---------ACAAGGTGAAATAATCCC(130 bp)GAAATGTTACTTCCCTCAGTATTTGGTAAAGGAGATTG	★
	MT9-T1-3+/−	MT-T0-9	homozygote	ATGTATCCTACTAATTTACCACAAGGTGA(38 bp)AAAGAAGAGCAATGG---(-161bp；+54bp)----ACTTTGTCATGTTT	★	ATGTATCCTACTAATTTACCACAAGGTGA(38 bp)AAAGAAGAGCAATGG---(-161bp；+54bp)----ACTTTGTCATGTTT	★
	MT9-T1-7+/−	MT-T0-9	biallelic	ATGTATCCTACTAATTTACCACAAGGTGA(38 bp)AAAGAAGAGCAATGG---(-161bp；+54bp)----ACTTTGTCATGTTT	★	ATGTATCCTACTAATTTACCCACAAGGTGA(38 bp)AAAGAAGAGCAATGG---(-161bp；+54bp)----ACTTTGTCATGTTT	★
	MT9-T1-10+/−	MT-T0-9	biallelic	ATGTATCCTACTAATTTACCACAAGGTGA(38 bp)AAAGAAGAGCAATGG---(-161bp；+54bp)----ACTTTGTCATGTTT	★	ATGTATCCTACTAATTTACCCACAAGGTGA(38 bp)AAAGAAGAGCAATGG---(-161bp；+54bp)----ACTTTGTCATGTTT	★
Moneyberg	MB-WT	MB-WT	WT	ATGTATCCTACTAATTTACCACAAGGTGAAATAATCCC(130 bp)GAAATGTTACTTCCCTCAGTATTTGGTAAAGGAGATTG	WT	ATGTATCCTACTAATTTACCACAAGGTGAAATAATCCC(130 bp)GAAATGTTACTTCCCTCAGTATTTGGTAAAGGAGATTG	WT
	MB-T0-1+/−	NA	biallelic	ATGTATCCTACTAATTTACCCACAAGGTGAAATAATCCC(130 bp)GAAATGTTACTTCCCTC------TGGTAAAGGAGATTG	★	ATGTATCCTACTAATTTACCCACAAGGTGAAATAATCCC(130 bp)GA---------------------TTTTAACGTTACTTG	★
	MB-T0-6+/−	NA	biallelic	ATGTATCCTACTAATTTACCCACAAGGTGAAATAATCCC(130 bp)GAAATGTTACTTCCCTC------TGGTAAAGGAGATTG	★	ATGTATCCTACTAATTTACCCACAAGGTGAAATAATCCC(130 bp)GA---------------------TTTTAACGTTACTTG	★
	MB-T0-9+/−	NA	biallelic	ATGTATCCTACTAATTTACCCACAAGGTGAAATAATCCC(130 bp)GAAATGTTACTTCCCTC------TGGTAAAGGAGATTG	★	ATGTATCCTACTAATTTACCCACAAGGTGAAATAATCCC(130 bp)GA---------------------TTTTAACGTTACTTG	★
	MB1-T1-1+/−	MB-T0-1	biallelic	ATGTATCCTACTAATTTACCCACAAGGTGAAATAATCCC(130 bp)GAAATGTTACTTCCCTC------TGGTAAAGGAGATTG	★	ATGTATCCTACTAATTTACCCACAAGGTGAAATAATCCC(130 bp)GA---------------------TTTTAACGTTACTTG	★
	MB1-T1-2+/−	MB-T0-1	biallelic	ATGTATCCTACTAATTTACCCACAAGGTGAAATAATCCC(130 bp)GAAATGTTACTTCCCTC------TGGTAAAGGAGATTG	★	ATGTATCCTACTAATTTACCCACAAGGTGAAATAATCCC(130 bp)GA---------------------TTTTAACGTTACTTG	★
	MB1-T1-3+/−	MB-T0-1	biallelic	ATGTATCCTACTAATTTACCCACAAGGTGAAATAATCCC(130 bp)GAAATGTTACTTCCCTC------TGGTAAAGGAGATTG	★	ATGTATCCTACTAATTTACCCACAAGGTGAAATAATCCC(130 bp)GA---------------------TTTTAACGTTACTTG	★
	MB1-T1-4+/−	MB-T0-1	biallelic	ATGTATCCTACTAATTTACCCACAAGGTGAAATAATCCC(130 bp)GAAATGTTACTTCCCTC------TGGTAAAGGAGATTG	★	ATGTATCCTACTAATTTACCCACAAGGTGAAATAATCCC(130 bp)GA---------------------TTTTAACGTTACTTG	★
	MB6-T1-1+/−	MB-T0-6	biallelic	ATGTATCCTACTAATTTACCCACAAGGTGAAATAATCCC(130 bp)GAAATGTTACTTCCCTC------TGGTAAAGGAGATTG	★	ATGTATCCTACTAATTTACCCACAAGGTGAAATAATCCC(130 bp)GA---------------------TTTTAACGTTACTTG	★
	MB6-T1-2+/−	MB-T0-6	biallelic	ATGTATCCTACTAATTTACCCACAAGGTGAAATAATCCC(130 bp)GAAATGTTACTTCCCTC------TGGTAAAGGAGATTG	★	ATGTATCCTACTAATTTACCCACAAGGTGAAATAATCCC(130 bp)GA---------------------TTTTAACGTTACTTG	★
	MB6-T1-3+/−	MB-T0-6	biallelic	ATGTATCCTACTAATTTACCCACAAGGTGAAATAATCCC(130 bp)GAAATGTTACTTCCCTC------TGGTAAAGGAGATTG	★	ATGTATCCTACTAATTTACCCACAAGGTGAAATAATCCC(130 bp)GA---------------------TTTTAACGTTACTTG	★
	MB6-T1-4+/−	MB-T0-6	biallelic	ATGTATCCTACTAATTTACCCACAAGGTGAAATAATCCC(130 bp)GAAATGTTACTTCCCTC------TGGTAAAGGAGATTG	★	ATGTATCCTACTAATTTACCCACAAGGTGAAATAATCCC(130 bp)GA---------------------TTTTAACGTTACTTG	★
	MB6-T1-5+/−	MB-T0-6	homozygote	ATGTATCCTACTAATTTACCCACAAGGTGAAATAATCCC(130 bp)GAAATGTTACTTCCCTC------TGGTAAAGGAGATTG	★	ATGTATCCTACTAATTTACCCACAAGGTGAAATAATCCC(130 bp)GAAATGTTACTTCCCTC------TGGTAAAGGAGATTG	★
	MB9-T1-1+/−	MB-T0-9	homozygote	ATGTATCCTACTAATTTACCCACAAGGTGAAATAATCCC(130 bp)GA---------------------TTTTAACGTTACTTG	★	ATGTATCCTACTAATTTACCCACAAGGTGAAATAATCCC(130 bp)GA---------------------TTTTAACGTTACTTG	★
	MB9-T1-2+/−	MB-T0-9	biallelic	ATGTATCCTACTAATTTACCCACAAGGTGAAATAATCCC(130 bp)GAAATGTTACTTCCCTC------TGGTAAAGGAGATTG	★	ATGTATCCTACTAATTTACCCACAAGGTGAAATAATCCC(130 bp)GA---------------------TTTTAACGTTACTTG	★
	MB9-T1-3+/−	MB-T0-9	homozygote	ATGTATCCTACTAATTTACCCACAAGGTGAAATAATCCC(130 bp)GAAATGTTACTTCCCTC------TGGTAAAGGAGATTG	★	ATGTATCCTACTAATTTACCCACAAGGTGAAATAATCCC(130 bp)GAAATGTTACTTCCCTC------TGGTAAAGGAGATTG	★
	MB9-T1-4+/−	MB-T0-9	biallelic	ATGTATCCTACTAATTTACCCACAAGGTGAAATAATCCC(130 bp)GAAATGTTACTTCCCTC------TGGTAAAGGAGATTG	★	ATGTATCCTACTAATTTACCCACAAGGTGAAATAATCCC(130 bp)GA---------------------TTTTAACGTTACTTG	★
	MB9-T1-5+/−	MB-T0-9	homozygote	ATGTATCCTACTAATTTACCCACAAGGTGAAATAATCCC(130 bp)GAAATGTTACTTCCCTC------TGGTAAAGGAGATTG	★	ATGTATCCTACTAATTTACCCACAAGGTGAAATAATCCC(130 bp)GAAATGTTACTTCCCTC------TGGTAAAGGAGATTG	★
	MB9-T1-6+/−	MB-T0-9	homozygote	ATGTATCCTACTAATTTACCCACAAGGTGAAATAATCCC(130 bp)GA---------------------TTTTAACGTTACTTG	★	ATGTATCCTACTAATTTACCCACAAGGTGAAATAATCCC(130 bp)GA---------------------TTTTAACGTTACTTG	★
	MB9-T1-7+/−	MB-T0-9	homozygote	ATGTATCCTACTAATTTACCCACAAGGTGAAATAATCCC(130 bp)GAAATGTTACTTCCCTC------TGGTAAAGGAGATTG	★	ATGTATCCTACTAATTTACCCACAAGGTGAAATAATCCC(130 bp)GAAATGTTACTTCCCTC------TGGTAAAGGAGATTG	★
Note: '−/−', '+/−' and '+/+' represent the lack of, heterozygous and homozygous OLEO1:OLEO1-RFP (FAST-Red) alleles, respectively. WT, wild type, NA, not available. ▲, in-frame deletion; ★, frame shift with gain of stop codon.

### Sheet: Supplemental Table 3-rapeseed
Supplemental Table 3. Overview of the different bndmp CRISPR-Cas9 mutants
Gene	Plant ID	Pedigree	BnDMP alleles	Allele 1 sequence and mutations		Allele 2 sequence and mutations
BnDMP1A	Westar	Westar	WT	ATGGAGAAAACAGAGGAAAGTGTCGGGATCAGAGTCTAC(103 bp)GAGGCCGCAAGCGCCGCATGGTCGCTCAAGGAGTTCAAA	WT	ATGGAGAAAACAGAGGAAAGTGTCGGGATCAGAGTCTAC(103 bp)GAGGCCGCAAGCGCCGCATGGTCGCTCAAGGAGTTCAAA	WT
	Bn-T0-1	NA	WT	ATGGAGAAAACAGAGGAAAGTGTCGGGATCAGAGTCTAC(103 bp)GAGGCCGCAAGCGCCGCATGGTCGCTCAAGGAGTTCAAA	WT	ATGGAGAAAACAGAGGAAAGTGTCGGGATCAGAGTCTAC(103 bp)GAGGCCGCAAGCGCCGCATGGTCGCTCAAGGAGTTCAAA	WT
	Bn-T0-2	NA	heterozygote	ATGGAGAAAACAGAGGAAAGTGTCGGGATCAGAGTCTAC(103 bp)GAGGCCGCAAGCGCCGCATGGTCGCTCAAGGAGTTCAAA	WT	ATGGAGAAAACAGAGGAAAGTGTCGGGATCAGAGTCTAC(103 bp)GAGGCCGCAAGCGCCGCATG-----TCAAGGAGTTCAAA	★
	Bn-T0-3	NA	WT	ATGGAGAAAACAGAGGAAAGTGTCGGGATCAGAGTCTAC(103 bp)GAGGCCGCAAGCGCCGCATGGTCGCTCAAGGAGTTCAAA	WT	ATGGAGAAAACAGAGGAAAGTGTCGGGATCAGAGTCTAC(103 bp)GAGGCCGCAAGCGCCGCATGGTCGCTCAAGGAGTTCAAA	WT
	Bn-T0-4	NA	WT	ATGGAGAAAACAGAGGAAAGTGTCGGGATCAGAGTCTAC(103 bp)GAGGCCGCAAGCGCCGCATGGTCGCTCAAGGAGTTCAAA	WT	ATGGAGAAAACAGAGGAAAGTGTCGGGATCAGAGTCTAC(103 bp)GAGGCCGCAAGCGCCGCATGGTCGCTCAAGGAGTTCAAA	WT
	Bn-T0-5	NA	WT	ATGGAGAAAACAGAGGAAAGTGTCGGGATCAGAGTCTAC(103 bp)GAGGCCGCAAGCGCCGCATGGTCGCTCAAGGAGTTCAAA	WT	ATGGAGAAAACAGAGGAAAGTGTCGGGATCAGAGTCTAC(103 bp)GAGGCCGCAAGCGCCGCATGGTCGCTCAAGGAGTTCAAA	WT
	Bn-T0-6	NA	WT	ATGGAGAAAACAGAGGAAAGTGTCGGGATCAGAGTCTAC(103 bp)GAGGCCGCAAGCGCCGCATGGTCGCTCAAGGAGTTCAAA	WT	ATGGAGAAAACAGAGGAAAGTGTCGGGATCAGAGTCTAC(103 bp)GAGGCCGCAAGCGCCGCATGGTCGCTCAAGGAGTTCAAA	WT
	Bn-T0-7	NA	biallelic	ATGGAGAAAACAGAGGAAAGTGTCGGGATCAGAGTCTAC(103 bp)GAGGCCGCAAGCGCCGCATTGGTCGCTCAAGGAGTTCAAA	★	ATGGAGAAAACAGAGGAAAGTGTCGGGATCAGAGTCTAC(103 bp)GAGGCCGCAAGCGCCGCATGGGTCGCTCAAGGAGTTCAAA	★
	Bn-T0-11	NA	WT	ATGGAGAAAACAGAGGAAAGTGTCGGGATCAGAGTCTAC(103 bp)GAGGCCGCAAGCGCCGCATGGTCGCTCAAGGAGTTCAAA	WT	ATGGAGAAAACAGAGGAAAGTGTCGGGATCAGAGTCTAC(103 bp)GAGGCCGCAAGCGCCGCATGGTCGCTCAAGGAGTTCAAA	WT
	Bn-T0-15	NA	WT	ATGGAGAAAACAGAGGAAAGTGTCGGGATCAGAGTCTAC(103 bp)GAGGCCGCAAGCGCCGCATGGTCGCTCAAGGAGTTCAAA	WT	ATGGAGAAAACAGAGGAAAGTGTCGGGATCAGAGTCTAC(103 bp)GAGGCCGCAAGCGCCGCATGGTCGCTCAAGGAGTTCAAA	WT
	Bn-T0-18	NA	WT	ATGGAGAAAACAGAGGAAAGTGTCGGGATCAGAGTCTAC(103 bp)GAGGCCGCAAGCGCCGCATGGTCGCTCAAGGAGTTCAAA	WT	ATGGAGAAAACAGAGGAAAGTGTCGGGATCAGAGTCTAC(103 bp)GAGGCCGCAAGCGCCGCATGGTCGCTCAAGGAGTTCAAA	WT
	Bn-T1-1	Bn-T0-7	biallelic	ATGGAGAAAACAGAGGAAAGTGTCGGGATCAGAGTCTAC(103 bp)GAGGCCGCAAGCGCCGCATTGGTCGCTCAAGGAGTTCAAA	★	ATGGAGAAAACAGAGGAAAGTGTCGGGATCAGAGTCTAC(103 bp)GAGGCCGCAAGCGCCGCATGGGTCGCTCAAGGAGTTCAAA	★
	Bn-T1-2	Bn-T0-7	biallelic	ATGGAGAAAACAGAGGAAAGTGTCGGGATCAGAGTCTAC(103 bp)GAGGCCGCAAGCGCCGCATTGGTCGCTCAAGGAGTTCAAA	★	ATGGAGAAAACAGAGGAAAGTGTCGGGATCAGAGTCTAC(103 bp)GAGGCCGCAAGCGCCGCATGGGTCGCTCAAGGAGTTCAAA	★
	Bn-T1-3	Bn-T0-7	biallelic	ATGGAGAAAACAGAGGAAAGTGTCGGGATCAGAGTCTAC(103 bp)GAGGCCGCAAGCGCCGCATTGGTCGCTCAAGGAGTTCAAA	★	ATGGAGAAAACAGAGGAAAGTGTCGGGATCAGAGTCTAC(103 bp)GAGGCCGCAAGCGCCGCATGGGTCGCTCAAGGAGTTCAAA	★
BnDMP2A	Westar	Westar	WT	AATAACAGAGATTCACACGAAAATGGAGAAAACAGAGGAAAGCGTTGGGATCAGAGTTTACACGACGGCGACTCCGCCGCAA	WT	AATAACAGAGATTCACACGAAAATGGAGAAAACAGAGGAAAGCGTTGGGATCAGAGTTTACACGACGGCGACTCCGCCGCAA	WT
	Bn-T0-1	NA	WT	AATAACAGAGATTCACACGAAAATGGAGAAAACAGAGGAAAGCGTTGGGATCAGAGTTTACACGACGGCGACTCCGCCGCAA	WT	AATAACAGAGATTCACACGAAAATGGAGAAAACAGAGGAAAGCGTTGGGATCAGAGTTTACACGACGGCGACTCCGCCGCAA	WT
	Bn-T0-2	NA	biallelic	AATAACAGAGATTCACACGAAAATGGAGAAAATCAGAGGAAAGCGTTGGGATC-----------GACGGCGACTCCGCCGCAA	★	AATAACAGAGATTCACACGAAAATGGAGAAAAACAGAGGAAAGCGTTGGGATCAGAGTTTACAACGACGGCGACTCCGCCGCAA	★
	Bn-T0-3	NA	WT	AATAACAGAGATTCACACGAAAATGGAGAAAACAGAGGAAAGCGTTGGGATCAGAGTTTACACGACGGCGACTCCGCCGCAA	WT	AATAACAGAGATTCACACGAAAATGGAGAAAACAGAGGAAAGCGTTGGGATCAGAGTTTACACGACGGCGACTCCGCCGCAA	WT
	Bn-T0-4	NA	biallelic	AATAACAGAGATTCACACGAAAATGGAGAAAAC------------------------------GACGGCGACTCCGCCGCAA	▲	AATAACAGAGATTCACACGAAAATGGAGAAAAACAGAGGAAAGCGTTGGGATCAGAGTTTACACGACGGCGACTCCGCCGCAA	★
	Bn-T0-5	NA	biallelic	AATAACAGAGATTCA-------------------------AGCGTTGGGATCAGAGTTTACACGACGGCGACTCCGCCGCAA	★	AATAACAGAGATTCACACGAAAATGGAGAAAAACAGAGGAAAGCGTTGGGATCAGAGTTTACACGACGGCGACTCCGCCGCAA	★
	Bn-T0-6	NA	biallelic	AATAACAGAGATTCACACGAAAATGGAGAAAAACAGAGGAAAGCGTTGGGATCAGAGTTTACACGACGGCGACTCCGCCGCAA	★	AATAACAGAGATTCACACGAAAATGGAGAA--CAGAGGAAAGCGTTGGGATCAGAGTTTACACGACGGCGACTCCGCCGCAA	★
	Bn-T0-7	NA	biallelic	AATAACAGAGATTCACACGAAAATGGAGAAAAGCAGAGGAAAGCGTTGGGATCAGAGTTTACAACGACGGCGACTCCGCCGCAA	★	AATAACAGAGATTCACACGAAAATGGAGAAAA---TATAACA--GTTGGGATCAGAGTTTACATCGACGGCGACTCCGCCGCAA	★
	Bn-T0-11	NA	WT	AATAACAGAGATTCACACGAAAATGGAGAAAACAGAGGAAAGCGTTGGGATCAGAGTTTACACGACGGCGACTCCGCCGCAA	WT	AATAACAGAGATTCACACGAAAATGGAGAAAACAGAGGAAAGCGTTGGGATCAGAGTTTACACGACGGCGACTCCGCCGCAA	WT
	Bn-T0-15	NA	heterozygote	AATAACAGAGATTCACACGAAAATGGAGAAAACAGAGGAAAGCGTTGGGATCAGAGTTTACACGACGGCGACTCCGCCGCAA	WT	AATAACAGAGATTCACACGAAAATGGAGAAAAACAGAGGAAAGCGTTGGGATCAGAGTTTACACGACGGCGACTCCGCCGCAA	★
	Bn-T0-18	NA	homozygote	AATAACAGAGATTCACACGAAAATGGAGAAAAACAGAGGAAAGCGTTGGGATCAGAGTTTACACGACGGCGACTCCGCCGCAA	★	AATAACAGAGATTCACACGAAAATGGAGAAAAACAGAGGAAAGCGTTGGGATCAGAGTTTACACGACGGCGACTCCGCCGCAA	★
	Bn-T1-1	Bn-T0-7	homozygote	AATAACAGAGATTCACACGAAAATGGAGAAAAGCAGAGGAAAGCGTTGGGATCAGAGTTTACAACGACGGCGACTCCGCCGCAA	★	AATAACAGAGATTCACACGAAAATGGAGAAAAGCAGAGGAAAGCGTTGGGATCAGAGTTTACAACGACGGCGACTCCGCCGCAA	★
	Bn-T1-2	Bn-T0-7	biallelic	AATAACAGAGATTCACACGAAAATGGAGAAAAGCAGAGGAAAGCGTTGGGATCAGAGTTTACAACGACGGCGACTCCGCCGCAA	★	AATAACAGAGATTCACACGAAAATGGAGAAAA---TATAACA--GTTGGGATCAGAGTTTACATCGACGGCGACTCCGCCGCAA	★
	Bn-T1-3	Bn-T0-7	homozygote	AATAACAGAGATTCACACGAAAATGGAGAAAAGCAGAGGAAAGCGTTGGGATCAGAGTTTACAACGACGGCGACTCCGCCGCAA	★	AATAACAGAGATTCACACGAAAATGGAGAAAAGCAGAGGAAAGCGTTGGGATCAGAGTTTACAACGACGGCGACTCCGCCGCAA	★
BnDMP2C	Westar	Westar	WT	AATAACAGAGATTCACACGAAAATGGAGAAAACAGAGGAAAGCGTTGGGATCAGAGTTTACACGACGGCGACTCCGCCGCAA	WT	AATAACAGAGATTCACACGAAAATGGAGAAAACAGAGGAAAGCGTTGGGATCAGAGTTTACACGACGGCGACTCCGCCGCAA	WT
	Bn-T0-1	NA	WT	AATAACAGAGATTCACACGAAAATGGAGAAAACAGAGGAAAGCGTTGGGATCAGAGTTTACACGACGGCGACTCCGCCGCAA	WT	AATAACAGAGATTCACACGAAAATGGAGAAAACAGAGGAAAGCGTTGGGATCAGAGTTTACACGACGGCGACTCCGCCGCAA	WT
	Bn-T0-2	NA	homozygote	AATAACAGAGATTCACACGAAAATGGAGAAAAC------------------------------GACGGCGACTCCGCCGCAA	▲	AATAACAGAGATTCACACGAAAATGGAGAAAAC------------------------------GACGGCGACTCCGCCGCAA	▲
	Bn-T0-3	NA	WT	AATAACAGAGATTCACACGAAAATGGAGAAAACAGAGGAAAGCGTTGGGATCAGAGTTTACACGACGGCGACTCCGCCGCAA	WT	AATAACAGAGATTCACACGAAAATGGAGAAAACAGAGGAAAGCGTTGGGATCAGAGTTTACACGACGGCGACTCCGCCGCAA	WT
	Bn-T0-4	NA	biallelic	AATAACAGAGATTCACACGAAAATGGAGAAAA-------AAGCGTTGGGATCAGAGTT---ACGACGGCGACTCCGCCGCAA	★	AATAACAGAGATTCACACGAAAATGGAGAAA--------------------------------------GACTCCGCCGCAA	★
	Bn-T0-5	NA	biallelic	AATAACAGAGATTCACACGAAAATGGAGAAAACCAGAGGAAAGCGTTGGGATCAGAGTTTACACGACGGCGACTCCGCCGCAA	★	AATAACAGAGATTCACACGAAAATGGAGAAAAACAGAGGAAAGCGTTGGGATCAGAGT----ACT----GACTCCGCCGCAA	★
	Bn-T0-6	NA	WT	AATAACAGAGATTCACACGAAAATGGAGAAAACAGAGGAAAGCGTTGGGATCAGAGTTTACACGACGGCGACTCCGCCGCAA	WT	AATAACAGAGATTCACACGAAAATGGAGAAAACAGAGGAAAGCGTTGGGATCAGAGTTTACACGACGGCGACTCCGCCGCAA	WT
	Bn-T0-7	NA	biallelic	AATAACAGAGATTCACACGAAAATGGAGAAAAACAGAGGAAAGCGTTGGGATCAGAGTTTACAACGACGGCGACTCCGCCGCAA	★	AATAACAGAGATTCACACGAAAATGGAG----CAGAGGAAAGCGTTGGGATCAGAGTTTACAACGACGGCGACTCCGCCGCAA	▲
	Bn-T0-11	NA	WT	AATAACAGAGATTCACACGAAAATGGAGAAAACAGAGGAAAGCGTTGGGATCAGAGTTTACACGACGGCGACTCCGCCGCAA	WT	AATAACAGAGATTCACACGAAAATGGAGAAAACAGAGGAAAGCGTTGGGATCAGAGTTTACACGACGGCGACTCCGCCGCAA	WT
	Bn-T0-15	NA	WT	AATAACAGAGATTCACACGAAAATGGAGAAAACAGAGGAAAGCGTTGGGATCAGAGTTTACACGACGGCGACTCCGCCGCAA	WT	AATAACAGAGATTCACACGAAAATGGAGAAAACAGAGGAAAGCGTTGGGATCAGAGTTTACACGACGGCGACTCCGCCGCAA	WT
	Bn-T0-18	NA	biallelic	AATAACAGAGATTCACACGAAAATGGAGAAAAACAGAGGAAAGCGTTGGGATCAGAGTTTACACGACGGCGACTCCGCCGCAA	★	AATAACAGAGATTCACACGAAAATGGAGAAAATCAGAGGAAAGCGTTGGGATCAGAGTTTACACGACGGCGACTCCGCCGCAA	★
	Bn-T1-1	Bn-T0-7	homozygote	AATAACAGAGATTCACACGAAAATGGAGAAAAACAGAGGAAAGCGTTGGGATCAGAGTTTACACGACGGCGACTCCGCCGCAA	★	AATAACAGAGATTCACACGAAAATGGAGAAAAACAGAGGAAAGCGTTGGGATCAGAGTTTACACGACGGCGACTCCGCCGCAA	★
	Bn-T1-2	Bn-T0-7	homozygote	AATAACAGAGATTCACACGAAAATGGAGAAAAACAGAGGAAAGCGTTGGGATCAGAGTTTACACGACGGCGACTCCGCCGCAA	★	AATAACAGAGATTCACACGAAAATGGAGAAAAACAGAGGAAAGCGTTGGGATCAGAGTTTACACGACGGCGACTCCGCCGCAA	★
	Bn-T1-3	Bn-T0-7	biallelic	AATAACAGAGATTCACACGAAAATGGAGAAAAACAGAGGAAAGCGTTGGGATCAGAGTTTACAACGACGGCGACTCCGCCGCAA	★	AATAACAGAGATTCACACGAAAATGGAG----CAGAGGAAAGCGTTGGGATCAGAGTTTACAACGACGGCGACTCCGCCGCAA	▲
Note: WT, wild type, NA, not available. ▲, in-frame deletion; ★, frame shift with gain of stop codon.

### Sheet: Supplemental Table 3-tobacco
Supplemental Table 3. Overview of the different ntdmp CRISPR-Cas9 mutants
Gene	Plant ID	Pedigree	NtDMP alleles	Allele 1 sequence and mutations		Allele 2 sequence and mutations
NtDMP1	K236	K236	WT	TTACCACCAGATAACGATGTTCCGATCCCTGAATTGCC(251 bp)GGAAAGTTTACTATGGATTTGTGACACCAAGAGGGTTG	WT	TTACCACCAGATAACGATGTTCCGATCCCTGAATTGCC(251 bp)GGAAAGTTTACTATGGATTTGTGACACCAAGAGGGTTG	WT
	Nt-T0-1	NA	biallelic	TTACCACCA-ATAACGATGTTCCGATCCCTGAA----------------------------------------AGAGGGTTG	★	TTACCACCA-ATAACGATGTTCCGATCCCTGA---------------(+200 bp)-----------------CAAGAGGGTTG	★
	Nt-T0-4	NA	heterozygote	TTACCACCAGATAACGATGTTCCGATCCCTGAATTGCC(251 bp)GGAAAGTTTACTATGGATTTGTGACACCAAGAGGGTTG	WT	TTACCACCA-ATAACGATGTTCCGATCCCTGA-TTGCC(251 bp)GGAAAGTTTACTATGGATTTGTGACACCAAGAGGGTTG	★
	Nt-T0-9	NA	heterozygote	TTACCACCAGATAACGATGTTCCGATCCCTGAATTGCC(251 bp)GGAAAGTTTACTATGGATTTGTGACACCAAGAGGGTTG	WT	TTACCACCAGATAACGATGTTCCGATCCCTGAA--GCC(251 bp)GGAAAGTTTACTATGGATTTGTGACACCAAGAGGGTTG	★
	Nt-T1-1	Nt-T0-9	homozygote	TTACCACCA-ATAACGATGTTCCGATCCCTGAA----------------------------------------AGAGGGTTG	★	TTACCACCA-ATAACGATGTTCCGATCCCTGAA----------------------------------------AGAGGGTTG	★
	Nt-T1-2	Nt-T0-9	homozygote	TTACCACCA-ATAACGATGTTCCGATCCCTGAA----------------------------------------AGAGGGTTG	★	TTACCACCA-ATAACGATGTTCCGATCCCTGAA----------------------------------------AGAGGGTTG	★
NtDMP2	K236	K236	WT	GATCCCCGAATTGCCTCAACCAGCAATTGGTGGCAAGA(120 bp)AAGGCGATTGTTCCCCTGTCACTACACTAATGATTTTA	WT	GATCCCCGAATTGCCTCAACCAGCAATTGGTGGCAAGA(120 bp)AAGGCGATTGTTCCCCTGTCACTACACTAATGATTTTA	WT
	Nt-T0-1	NA	biallelic	GATCCCCGAAT----------------------------------------------------CACTACACTAATGATTTTA	★	GATCCCCGA-----CTCAACCAGCAATTGGTGGCAAGA(120 bp)AAGGCGATTGTTCCCCTGT----ACACTAATGATTTTA	★
	Nt-T0-4	NA	biallelic	GATCCC---------------------------T----------------------------TCACTACACTAATGATTTTA	★	GATCCCCG-ATTGCCTCAACCAGCAATTGGTGGCAAGA(120 bp)AAGGCGATTGTTCCCCTGTCACTACACTAATGATTTTA	★
	Nt-T0-9	NA	biallelic	GATCCCCGA----------------------TTGGGA-------------------------TCACTACACTAATGATTTTA	★	GATCCCCGAA--GCCTCAACCAGCAATTGGTGGCAAGA(120 bp)AAGGCGATTGTTCCCCTGTCACTACACTAATGATTTTA	★
	Nt-T1-1	Nt-T0-9	homozygote	GATCCCCGAAT----------------------------------------------------CACTACACTAATGATTTTA	★	GATCCCCGAAT----------------------------------------------------CACTACACTAATGATTTTA	★
	Nt-T1-2	Nt-T0-9	homozygote
NtDMP3	K236	K236	WT	TTACCACCAGATAACGATGTTCCGATCCCTGAATTGCC(251 bp)GGAAAGTTTACTATGGATTTGTGACACCAAGAGGGTTG	WT	TTACCACCAGATAACGATGTTCCGATCCCTGAATTGCC(251 bp)GGAAAGTTTACTATGGATTTGTGACACCAAGAGGGTTG	WT
	Nt-T0-1	NA	biallelic	TTACCACCA-ATAACGATGTTCCGATCCCTGAA----------------------------------------AGAGGGTTG	★	TTACCACC---TAACGATGTTCCGATCCCTGA-----C(251 bp)GGAAAGTTTACTATGGATTTGTGACACCA-GAGGGTTG	★
	Nt-T0-4	NA	biallelic	TTACCACCAGATAACGATGTTCCGATCCCTGA---GCC(251 bp)GGAAAGTTTACTATGGATTTGTGACACCAAGAGGGTTG	▲	TTACCACCAGATAACGATGTTCCGATCCCTGAATTGCC(251 bp)GGAAAGTTTACTATGGATTTGTGACACCAAAGAGGGTTG	★
	Nt-T0-9	NA	biallelic	TTACCACCAAGATAACGATGTTCCGATCCCTGAATTGCC(251 bp)GGAAAGTTTACTATGGATTTGTGACACCAAGAGGGTTG	★	TTACCACCAGATAACGATGTTCCGATCCCTGAATTGCC(251 bp)GGAAAGTTTACTATGGATTTGTGACAC--AGAGGGTTG	★
	Nt-T1-1	Nt-T0-9	homozygote	TTACCACCA-ATAACGATGTTCCGATCCCTGAA----------------------------------------AGAGGGTTG	★	TTACCACCA-ATAACGATGTTCCGATCCCTGAA----------------------------------------AGAGGGTTG	★
	Nt-T1-2	Nt-T0-9	homozygote	TTACCACCA-ATAACGATGTTCCGATCCCTGAA----------------------------------------AGAGGGTTG	★	TTACCACCA-ATAACGATGTTCCGATCCCTGAA----------------------------------------AGAGGGTTG	★
Note: WT, wild type, NA, not available. ▲, in-frame deletion; ★, frame shift with gain of stop codon.
