## Supplemental Table 4 for "A genotype independent *DMP*-HI system in dicot crops"

### Sheet: Supplemental Table 4
Supplemental Table 4. Plant materials used in this study
Name/ID	Description	Variety	Habit	Fruit color	Fruit shape	Fruit size	Fruit weight (g)	Breeder/provider
Ailsa Craig	Inbred line	S. lycopersicum	Indeterminate	Red	Round	Medium		Obtained from the Tomato Genetics Resource Center at the University of California, Davis (http://tgrc.ucdavis.edu/)
Micro-Tom	Inbred line	S. lycopersicum	Determinate	Red	Heart	Small
Moneyberg	Inbred line	S. lycopersicum	Indeterminate	Red	Round	Medium
Moneymaker	Inbred line	S. lycopersicum	Indeterminate	Red	Round	Large
VF-36	Inbred line	S. lycopersicum	Indeterminate	Red	Flat	Large
M-82	Inbred line	S. lycopersicum	Indeterminate	Red	Rectangular	Medium
M.M82	F1 (Moneymaker × M-82)	S. lycopersicum	Indeterminate	Red	Round	Medium		Cross made in this study
M.VF36	F1 (Moneymaker × VF-36)	S. lycopersicum	Indeterminate	Red	Round	Medium
AF1	F1 (Fendaguo 2012 × Fenkang TY 2012)	S. lycopersicum	Indeterminate	Pink	Round	Large	250-300	Shouguang South Australia Luheng Agricultural Co.,Ltd
DF1	F1 (ZFQD-2011(5) × OG-2011(9))	S. lycopersicum	Indeterminate	Pink	Round	Large	260
DF199	F1 (DF-19-9 × DFF-8-8)	S. lycopersicum	Indeterminate	Pink	Flat	Large	230-260
JZ801	F1 (cy219s × og2010s)	S. lycopersicum	Indeterminate	Pink	Round	Large	220-250	Tianjin Kernel Vegetable Research Institude
MT.AC	F1 (Micro-Tom × Ailsa Craig)	S. lycopersicum	Indeterminate	Red	Round	Medium		Cross made in this study
DF1.MT	F1 (DF1 × Micro-Tom)	S. lycopersicum	Indeterminate	Red	Flat	Medium
Yellow Stuffer	Inbred line	S. lycopersicum	Indeterminate	Yellow	Flat	Large		Prof. Wencai Yang
PI28216	Inbred line	S. pimpinellifolium	Indeterminate	Red	Round	Small	1-2
OH88119	Inbred line	S. lycopersicum	Indeterminate	Red		Small	50
1004	F1 (Yellow Stuffer × PI28216)	S. lycopersicum × S. pimpinellifolium	Indeterminate	Red	Round	Small
1006	F1 (OH88119 × Yellow Stuffer)	S. lycopersicum	Indeterminate	Pink	Flat	Large
4013	F1 (19C4638 × 4691)	S. lycopersicum var cerasiforme	Indeterminate	Pink	Ellipsoid	Small	25	Prof. Huolin Shen
4014	F1 (19C4640 × 4691)	S. lycopersicum var cerasiforme	Indeterminate	Pink	Round	Small	25
4015	F1 (19C4648 × 4691)	S. lycopersicum var cerasiforme	Indeterminate	Pink	Round	Small	25
4024	F1 (19C4881 × 4871)	S. lycopersicum var cerasiforme	Indeterminate	Pink	Flat	Small	30
4025	F1 (19C14244 × 14281)	S. lycopersicum var cerasiforme	Indeterminate	Red	Round	Small	20
4029	F1 (19C6152 × 4098)	S. lycopersicum	Indeterminate	Pink	Flat	Large	240
4034	F1 (19C4074 × 4098)	S. lycopersicum	Indeterminate	Pink	Flat	Large	200
4035	F1 (19C2318-2 × 51)	S. lycopersicum	Indeterminate	Pink	Round	Large	240
4036	F1 (19C2318-1 × 51)	S. lycopersicum	Indeterminate	Pink	Round	Large	240
4037	F1 (19C452-7 × 451)	S. lycopersicum	Indeterminate	Pink	Flat	Large	240
4038	F1 (19C452-5 × 451)	S. lycopersicum	Indeterminate	Pink	Flat	Large	240
4039	F1 (19C452-1 × 451)	S. lycopersicum	Indeterminate	Pink	Flat	Large	250
4040	F1 (19C452-H × 451)	S. lycopersicum	Indeterminate	Pink	Flat	Large	250
4041	F1 (19C452R × 451)	S. lycopersicum	Indeterminate	Pink	Flat	Large	240
4042	F1 (19C452-D × 451)	S. lycopersicum	Determinate	Pink	Flat	Large	230
4043	F1 (19C2318 × 6187)	S. lycopersicum	Indeterminate	Pink	Round	Large	220
4044	F1 (19C2318-2 × 6295)	S. lycopersicum	Indeterminate	Pink	Round	Large	260
4048	F1 (19C4478 × 4350)	S. lycopersicum	Indeterminate	Pink	Flat	Large	220
4049	F1 (19C47 × 7601)	S. lycopersicum	Indeterminate	Pink	Round	Large	200
4050	F1 (19C49 × 7601)	S. lycopersicum	Indeterminate	Pink	Round	Large	250
4053	F1 (19C4203 × 4361)	S. lycopersicum	Indeterminate	Pink	Round	Large	240
4055	F1 (19C49-2 × 6221)	S. lycopersicum	Indeterminate	Pink	Round	Large	210
4056	F1 (19C4241 × 4365)	S. lycopersicum	Indeterminate	Pink	Flat	Large	230
4057	F1 (19C452 × 6295)	S. lycopersicum	Indeterminate	Pink	Round	Large	260
4059	F1 (19C452-H × 6187)	S. lycopersicum	Indeterminate	Pink	Round	Large	220
4060	F1 (19C452-H × 6295)	S. lycopersicum	Indeterminate	Pink	Round	Large	250
4063	F1 (19C6246 × 6221)	S. lycopersicum	Indeterminate	Pink	Round	Large	270
4064	F1 (19C6246 × 6233)	S. lycopersicum	Indeterminate	Pink	Round	Large	260
4066	F1 (19C4536 × 4484)	S. lycopersicum	Indeterminate	Pink	Round	Large	250
4068	F1 (19C4263 × 453)	S. lycopersicum	Indeterminate	Pink	Flat	Large	240
