## Supplemental Table 9 for "A genotype independent *DMP*-HI system in dicot crops"

### Sheet: Supplemental Table 9
Supplemental Table 9. Primers used in this study
Name	Sequence(5'–3')	Purpose
sgRNA-R	tgtggtctcaAGCGTAATGCCAACTTTGTAC	CRISPR/Cas9 construct primers
BnDMP-T1	tgtggtctcaATTGCACGAAAATGGAGAAAACAGgttttagagctagaaatagcaag
BnDMP-T2	tgtggtctcaATTGAGAAAACAGAGGAAAGTGTgttttagagctagaaatagcaag
BnDMP-T3	tgtggtctcaATTGTGGGATCAGAGTTTACACGAgttttagagctagaaatagcaag
BnDMP-T4	tgtggtctcaATTGAACTCCTTGAGCGACCATGgttttagagctagaaatagcaag
SlDMP-T1	tgtggtctcaATTGTATCCTACTAATTTACCACAgttttagagctagaaatagcaag
SlDMP-T2	tgtggtctcaATTGTCTCCTTTACCAAATACTGAgttttagagctagaaatagcaag
FAST-Red-F	tgattacgaattcgagctcgaatgtcgcggaacaaattttaaaactaaatccta
FAST-Red-R	tctggcgcgccgatccccggactaaatggagcaacctactgtttttgaag
CmYLCV	TGCTCTTCGCGCTGGCAGACATACTGTCCCAC
Nt_CSY_1R_gRNA1	TGGTCTCCCTCAACCAGCAACTGCCTATACGGCAGTGAACCTGCAGGAAG
Nt_REP_2F_gRNA1	TGGTCTCATGAGGCAATTCGGTTTTAGAGCTAGAAATAGC
Nt_CSY_2R_gRNA2	TGGTCTCCACACTAATGATTCTGCCTATACGGCAGTGAAC
Nt_REP_3F_gRNA2	TGGTCTCAGTGTAGTGACAGGTTTTAGAGCTAGAAATAGC
Nt_CSY_3R_gRNA3	TGGTCTCCCGATGTTCCGATCTGCCTATACGGCAGTGAAC
Nt_REP_4F_gRNA3	TGGTCTCAATCGTTATCTGGGTTTTAGAGCTAGAAATAGC
Nt_CSY_4R_gRNA4	TGGTCTCCTCACAAATCCATCTGCCTATACGGCAGTGAAC
Nt_REP_5F_gRNA4	TGGTCTCAGTGACACCAAGAGTTTTAGAGCTAGAAATAGC
CSY_term	TGCTCTTCTGACCTGCCTATACGGCAGTGAAC
AtDMP9-proF	tttgaagacaaGGAGccttccaagactcgga	DMP-like genes complementation construct primers
AtDMP9-proR	tttgaagacaaCATTTTTCGTGTGTTTCTCTCTGTTTTT
BnDMP1A-CDS1F	tttgaagacaaaatgGAGAAAACAGAGGAAAGT
BnDMP1A-CDS1R	tttgaagacaaAAGCTCAAGCAGACATGCATCCAAC
BnDMP2A/C-CDS1F	tttgaagacaaaatgGAGAAAACAGAGGAAAGC
BnDMP2A/C-CDS1R	tttgaagacaaAAGCTCAAGCGGACATGCATCCAAC
SlDMP-CDS1F1	tttgaagacaaaatgGAGCAAACTAGTGAAGGA
SlDMP-CDS1R1	tttgaagacaaACCTTTCATCTTTTGGCACATC
SlDMP-CDS1F2	tttgaagacaaAGGTACATTGTGGGAGTGACA
SlDMP-CDS1R2	tttgaagacaaAAGCCTAAGCAGACATACATCCAAC
CaDMP-CDS1F1	tttgaagacaaaatgGAGCAAAGTAGTGAGGGA
CaDMP-CDS1R1	tttgaagacaaGATGAAGAATTATCGACGCGCTTTG
CaDMP-CDS1F2	tttgaagacaaCATCTTCAATGTACCCTACTAGTTTAC
CaDMP-CDS1R2	tttgaagacaaACCTTTCATCTTTTGGGATTTCG
CaDMP-CDS1F3	tttgaagacaaAGGTACATTGTGGGATTGACAGA
CaDMP-CDS1R3	tttgaagacaaAAGCTTAAGCAGACATACATCCAACACC
NtDMP1-CDS1F1	tttgaagacaaaatgGAGCAAAGTACTGAGGGAATTG
NtDMP1-CDS1R1	tttgaagacaaACCTCTTATCTTTTGGCACATCCA
GhDMP1/2-CDS1F	tttgaagacaaaatgGAGCAAACCCACCATGG
GhDMP1/2-CDS1R	tttgaagacaaAAGCTCAAGCAGCCATGCAACC
GmDMP1/2-CDS1F1	tttgaagacaaaatgGATCTAAACGAACAACAAATCGG
GmDMP1/2-CDS1R1	tttgaagacaaCGAGGCCCCTCGGGGTGACG
GmDMP1/2-CDS1F2-Annealing	CTCGCCGTGTTCAAGCCCGCCGTGGCCGTCCCGGAGGACGA
GmDMP1/2-CDS1R2-Annealing	CCTGTCGTCCTCCGGGACGGCCACGGCGGGCTTGAACACGG
GmDMP1/2-CDS1F3	tttgaagacaaCAGGTTTAAGGTCGGGTTCAC
GmDMP1/2-CDS1R3	tttgaagacaaAAGCCTAGGCAGACATGCAACCAA
CsDMP-CDS1F1	tttgaagacaaaatgGACGAACACACAGTAACC
CsDMP-CDS1R1	tttgaagacaaCACCGACGGCAGAAGCATTTC
CsDMP-CDS1F2	tttgaagacaaGGTGTCCGGGAAGGGGGAGTG
CsDMP-CDS1R2	tttgaagacaaAAGCTCAATTAGCCATACAACCAATACCAT
BnDMP1A-F	TGGACTACGGTTTACACGGC	Detection of CRISPR/Cas9-induced mutations
BnDMP1A-R	GGTTTCATGAACACGGCGAG
BnDMP2A-F	CCACCACTGGTTAAGCGATACT
BnDMP2A-R	CATGCGACGTTTTCGACCTC
BnDMP2C-F	CCCTTAGGACTAACGAACTCGC
BnDMP2C-R	CACTTACCGGAATCTCTGCCTC
NtDMP1/3-F	ACTGAAAACTTCATTCGTGATCATT
NtDMP1-R	TCGCCACAAATATTAATCCACATGA
NtDMP2-F	GCAAAGTACTGAGGGAATTGGG
NtDMP2-R	AGACGATCGGTCTGGTGATA
NtDMP1/3-F	ACTGAAAACTTCATTCGTGATCATT
NtDMP3-R	TCAACCCACATGGATGAATTCTG
SlDMP-F	ACTGCTTAGGATATTAACTGACCC
SlDMP-R	TTTTGGCACATCGACACCAAG
A07-1 F	CGGGGCCATAAAAACAGTGAAG	Identification of haploid from bndmps crosses.
A07-1 R	GCCTTCAGCGACTTGAACATC
Indel5684-F	CGATGTGAACCTCGAGTAAGGG	Identification of haploid from MA × sldmp mutants in the Ailsa Craig/Micro-Tom background.
Indel5684-R	ATCCAAGGTGAGGGGCAGA
Indel24768-F	ACACACGTTCTGTTGCCTCTAT
Indel24768-R	ATGAATGTCTATAACGCCCGGAAA
Indel36972-F	GAGGTGCTAACATGAAGCTGAG
Indel36972-R	TTCCCAAAAGCATTGAAACCACA
Indel42513-F	AGCTGTCTTTTCAGCAAGAATGT
Indel42513-R	TGACCAATTGGCCTACTTGATTCT
Indel47157-F	CGGAACTTGGAATTCTTGGCCT
Indel47157-R	ACGGCCAAGCTCTAGATCCC
Indel56379-F	AACCTGCACTATCCAGTGCTT
Indel56379-R	TTGCAGGGATGTCGACCGAA
Indel67418-F	CGTAACCTGGACGGCAAACT
Indel67418-R	ACTCTCTGGATGAGTCGCCC
Indel119967-F	TGAACGGTGGCGTCAATTTATTTAT
Indel119967-R	TAAGGTCACTTCGAAATATTGAGCG
Indel120794-F	AGAGAGGTAAAAATGAGGTGTGGA
Indel120794-R	TGCCAGTTGTCTAACAGCAAGA
Indel124850-F	GGCCACAAAATAATTACTCAGGCA
Indel124850-R	TGCGATCATAAAATTGTGGTGGAG
Indel128228-F	CGTTTGTCGATATGAACTTACCACC
Indel128228-R	TGTTAACTCAAGAAAAGGAGGAGGA
Indel136282-F	GAGCAGGGTACTTATGGGCA
Indel136282-R	AGTCCCGCGTATTCAAGAGT
Indel150498-F	ACGGGATAAGAGGGCCAAAAG
Indel150498-R	GAAGAAAGGCGATAGGTGGGC
Indel161420-F	CGTCGTTTTCCTCCGATACAG
Indel161420-R	TCATGAGTTTGATCCACAAAGCC
Indel170099-F	TGTCTGCATCATGTCTGCGT
Indel170099-R	TGACGATCCTCAAAGGAGGC
Indel172795-F	GTCGTGACAACCAAGCCCA
Indel172795-R	CCATGTAATTCATCCCTTCGGC
Indel179353-F	TGGAATTTTGGCTAATGAGAGCAAT
Indel179353-R	TGGTAGCAGAGCCTTCTTTTGA
Indel185706-F	AGGAGGTCAAGACGCACTTTT
Indel185706-R	CTTCTTTGCTTCCACTTGGCG
Indel5684-F	CGATGTGAACCTCGAGTAAGGG	Identification of haploid from DF1 × sldmp mutants in the Micro-Tom background and Micro-Tom × sldmp mutants in the Moneyberg background.
Indel5684-R	ATCCAAGGTGAGGGGCAGA
Indel124850-F	GGCCACAAAATAATTACTCAGGCA
Indel124850-R	TGCGATCATAAAATTGTGGTGGAG
Indel185706-F	AGGAGGTCAAGACGCACTTTT
Indel185706-R	CTTCTTTGCTTCCACTTGGCG
Indel162692-F	AAGGGGATCCTTTTATATCGTGAA	Identification of haploid from DF199/AF01 × sldmp mutants in the Ailsa Craig background.
Indel162692-R	ACGATGGGTCAATTTTAAAAAGTCT
Indel164585-F	ACGAACAAAGATGCATAGACTCC
Indel164585-R	ATAAGTGCCATTTTGGCCATACC
Indel164905-F	TGATGCACTCCATCCGGACTA
Indel164905-R	ATTGAACTTGATGGAGCCCGT
Indel165266-F	TCACGCGGTGATCGATTTGT
Indel165266-R	CTTCCTAGGAGGAAAGCGCC
Indel162255-F	CCCGAAGCAGAAATAAACCTGG	Identification of haploid from DM × sldmp mutants in the Ailsa Craig background.
Indel162255-R	TCGCACGTCTCTTTACCTTGTT
Indel162692-F	AAGGGGATCCTTTTATATCGTGAA
Indel162692-R	ACGATGGGTCAATTTTAAAAAGTCT
Indel162692-F	AAGGGGATCCTTTTATATCGTGAA	Identification of haploid from JZ801 × sldmp mutants in the Ailsa Craig background.
Indel162692-R	ACGATGGGTCAATTTTAAAAAGTCT
Indel1-F	CTTTGTGAACAATTGACTGCCC	Identification of haploid from Moneymaker/M.VF36/M.M82× sldmp mutants in the Ailsa Craig background.
Indel1-R	GACCCTACAAATGGAAAATTTGGC
Indel2-F	GATCGTGCAGTAAATGAAGTCT
Indel2-R	TATGGCTTCTGCCACAACTC
